# Enhanced C/EBPs binding to C>T mismatches facilitates fixation of CpG mutations

**DOI:** 10.1101/2020.06.11.146175

**Authors:** Anna S. Ershova, Irina A. Eliseeva, Oleg S. Nikonov, Alla D. Fedorova, Ilya E. Vorontsov, Dmitry Papatsenko, Ivan V. Kulakovskiy

**Author notes:** co-first authors, equal contribution (Anna S. Ershova, Irina A. Eliseeva). deceased (Dmitry Papatsenko). E-mails Ivan V. Kulakovskiy -, Dmitry Papatsenko - deceased, Ilya E. Vorontsov -, Alla D. Fedorova -, Oleg S. Nikonov -, Irina A. Eliseeva -, Anna S. Ershova.

## Abstract

Knowledge of mechanisms responsible for mutagenesis of adult stem cells is crucial to track genomic alterations that may affect cell renovation and provoke malignant cell transformation. Mutations in regulatory regions are widely studied nowadays, though mostly in cancer. In this study, we decomposed the mutation signature of adult stem cells, mapped the corresponding mutations into transcription factor binding regions, and assessed mutation frequency in sequence motif occurrences. We found binding sites of C/EBP transcription factors strongly enriched with [C>T]G mutations within the core CG dinucleotide related to deamination of the methylated cytosine. This effect was also exhibited in related cancer samples. Structural modeling predicted enhanced CEBPB binding to the consensus sequence with the [C>T]G mismatch, which was then confirmed in the direct experiment. We propose that it is the enhanced binding of C/EBPs that shields C>T transitions from DNA repair and leads to selective accumulation of the [C>T]G mutations within binding sites.
