## Supplementary material for "Enhanced C/EBPs binding to C>T mismatches facilitates fixation of CpG mutations": Table EV1

### Sheet: Table EV1 Description
Table EV1. Overview of somatic mutations and mutation signatures in ASCs, IPSCs, and related cancer samples.
#mutations within cistrome	Number of mutations in the cistrome
#total	Total number of mutations
Percent	Percentage of mutations in the cistrome
Signature	Mutation signature
Data set	Name of the sample
Source	Data source

### Sheet: Table EV1
#mutations within cistrome	#total	Percentage	Signature	Data set	Source
77	185	41.62	CGtoTG	IPSC (Bhutani et al.)	Bhutani et al
127	345	36.81	S1	IPSC (Bhutani et al.)	Bhutani et al
891	3008	29.62	S2	IPSC (Bhutani et al.)	Bhutani et al
637	1997	31.9	S3	IPSC (Bhutani et al.)	Bhutani et al
40	117	34.19	CGtoTG	in vitro Intestine ASC	doi: 10.1038/nature19768
61	209	29.19	S1	in vitro Intestine ASC	doi: 10.1038/nature19768
323	1149	28.11	S2	in vitro Intestine ASC	doi: 10.1038/nature19768
273	914	29.87	S3	in vitro Intestine ASC	doi: 10.1038/nature19768
18	55	32.73	CGtoTG	in vitro Liver ASC	doi: 10.1038/nature19768
33	114	28.95	S1	in vitro Liver ASC	doi: 10.1038/nature19768
146	477	30.61	S2	in vitro Liver ASC	doi: 10.1038/nature19768
162	543	29.83	S3	in vitro Liver ASC	doi: 10.1038/nature19768
4204	13139	32	CGtoTG	Colon ASC	doi: 10.1038/nature19768
4911	15238	32.23	S1	Colon ASC	doi: 10.1038/nature19768
2915	9313	31.3	S2	Colon ASC	doi: 10.1038/nature19768
4735	13847	34.2	S3	Colon ASC	doi: 10.1038/nature19768
2062	6787	30.38	CGtoTG	Intestine ASC	doi: 10.1038/nature19768
2503	7962	31.44	S1	Intestine ASC	doi: 10.1038/nature19768
1544	4992	30.93	S2	Intestine ASC	doi: 10.1038/nature19768
2664	7969	33.43	S3	Intestine ASC	doi: 10.1038/nature19768
315	878	35.88	CGtoTG	Liver ASC	doi: 10.1038/nature19768
533	1503	35.46	S1	Liver ASC	doi: 10.1038/nature19768
1251	4019	31.13	S2	Liver ASC	doi: 10.1038/nature19768
2639	7632	34.58	S3	Liver ASC	doi: 10.1038/nature19768
47	123	38.21	CGtoTG	IPSC (Rouhani et al.)	doi: 10.1371/journal.pgen.1005932
66	186	35.48	S1	IPSC (Rouhani et al.)	doi: 10.1371/journal.pgen.1005932
180	619	29.08	S2	IPSC (Rouhani et al.)	doi: 10.1371/journal.pgen.1005932
200	582	34.36	S3	IPSC (Rouhani et al.)	doi: 10.1371/journal.pgen.1005932
10329	18510	55.8	CGtoTG	COAD-US	https://dcc.icgc.org/
11993	21623	55.46	S1	COAD-US	https://dcc.icgc.org/
6934	15170	45.71	S2	COAD-US	https://dcc.icgc.org/
7392	15197	48.64	S3	COAD-US	https://dcc.icgc.org/
21336	53014	40.25	CGtoTG	COCA-CN	https://dcc.icgc.org/
27800	71010	39.15	S1	COCA-CN	https://dcc.icgc.org/
30709	96067	31.97	S2	COCA-CN	https://dcc.icgc.org/
58172	165637	35.12	S3	COCA-CN	https://dcc.icgc.org/
19733	55110	35.81	CGtoTG	GACA-CN	https://dcc.icgc.org/
26409	74769	35.32	S1	GACA-CN	https://dcc.icgc.org/
44959	157110	28.62	S2	GACA-CN	https://dcc.icgc.org/
68126	230624	29.54	S3	GACA-CN	https://dcc.icgc.org/
4328	8304	52.12	CGtoTG	READ-US	https://dcc.icgc.org/
4950	9493	52.14	S1	READ-US	https://dcc.icgc.org/
3593	7818	45.96	S2	READ-US	https://dcc.icgc.org/
3102	6679	46.44	S3	READ-US	https://dcc.icgc.org/
3928	6106	64.33	CGtoTG	STAD-US	https://dcc.icgc.org/
4930	7670	64.28	S1	STAD-US	https://dcc.icgc.org/
1686	3165	53.27	S2	STAD-US	https://dcc.icgc.org/
3559	6414	55.49	S3	STAD-US	https://dcc.icgc.org/
